# Hierarchical Machine Learning Uncovers Topological Signatures of Autophagy Regulation by Oral Bacteria in Oral Squamous Cell Carcinoma

**DOI:** 10.64898/2025.12.29.696881

**Authors:** Hamid Laitifi Navid, Mahdi Akhavan, Pooya Jalali, Amir Barzegar Behrooz, Sanaz Vakili, Rui Vitorino, Iman Beheshti, Anil Menon, Vimi S. Mutalik, Robert J Schroth, Prashen Chelikani, Saeid Ghavami

## Abstract

Oral squamous cell carcinoma (OSCC) progression has been increasingly linked to dysbiosis of the oral microbiome. We hypothesized that pathogenic versus commensal bacteria differentially rewire host autophagy networks to either promote or inhibit OSCC progression. To test this, we constructed host–bacterium autophagy interactomes from KEGG, STRING, and curated databases, identifying key network hubs (e.g., MAPK1, STAT3) via graph-theoretic metrics. We then applied a hierarchical unsupervised machine learning pipeline, combining two-stage principal component analysis with permutation testing and linear discriminant analysis (LDA), to interrogate differences in network topology. This multi-layer approach revealed a clear separation between pro-cancer (pathogenic) and anti-cancer (commensal) bacterial network signatures, with *Fusobacterium nucleatum* and *Streptococcus mitis* emerging as dominant global outliers. Pathogenic taxa activated inflammatory–metabolic autophagy signatures (e.g., NFKB1, MYC, ACACA), whereas commensals stabilized kinase–homeostasis signaling (EGFR, PTEN, HSP90AA1). Permutation testing confirmed that these network differences were highly significant and non-random (p < 0.001). We also derived a Dysbiosis Index that robustly distinguished the pro- versus anti-cancer bacterial cohorts with high predictive power. Collectively, our findings highlight oral microbiota–autophagy network topologies as potential biomarkers of OSCC dysbiosis and as novel therapeutic targets.

**Lay summary:** Healthy mouth bacteria help cells stay balanced and protected. When harmful bacteria take over, they disrupt cell recycling (autophagy), increase inflammation, and causing cells to become more aggressive, which can promote oral cancer development.
