## Supplementary table 1 to 22 for "Hierarchical Machine Learning Uncovers Topological Signatures of Autophagy Regulation by Oral Bacteria in Oral Squamous Cell Carcinoma": Supplementary Table 3-Capnocytophaga gingivalis-input data.xlsx

### Sheet: Sheet1
Capnocytophaga gingivalis		Disease		Autophagy
SNAI1 (SNAIL)	snail family transcriptional repressor 1 [Source:HGNC Symbol;Acc:HGNC:11128]	TP53	tumor protein p53 [Source:HGNC Symbol;Acc:HGNC:11998]	RPS27A	ribosomal protein S27a [Source:HGNC Symbol;Acc:HGNC:10417]
CDH1	cadherin 1 [Source:HGNC Symbol;Acc:HGNC:1748]	EP300	E1A binding protein p300 [Source:HGNC Symbol;Acc:HGNC:3373]	UBA52	ubiquitin A-52 residue ribosomal protein fusion product 1 [Source:HGNC Symbol;Acc:HGNC:12458]
VIM	vimentin [Source:HGNC Symbol;Acc:HGNC:12692]	AKT1	AKT serine/threonine kinase 1 [Source:HGNC Symbol;Acc:HGNC:391]	TP53	tumor protein p53 [Source:HGNC Symbol;Acc:HGNC:11998]
CTNNB1	catenin beta 1 [Source:HGNC Symbol;Acc:HGNC:2514]	TP53BP1	tumor protein p53 binding protein 1 [Source:HGNC Symbol;Acc:HGNC:11999]	UBC	ubiquitin C [Source:HGNC Symbol;Acc:HGNC:12468]
		BCL2	BCL2 apoptosis regulator [Source:HGNC Symbol;Acc:HGNC:990]	UBB	ubiquitin B [Source:HGNC Symbol;Acc:HGNC:12463]
		AKT2	AKT serine/threonine kinase 2 [Source:HGNC Symbol;Acc:HGNC:392]	EP300	E1A binding protein p300 [Source:HGNC Symbol;Acc:HGNC:3373]
		AKT3	AKT serine/threonine kinase 3 [Source:HGNC Symbol;Acc:HGNC:393]	HDAC1	histone deacetylase 1 [Source:HGNC Symbol;Acc:HGNC:4852]
		CASP3	caspase 3 [Source:HGNC Symbol;Acc:HGNC:1504]	RACK1	receptor for activated C kinase 1 [Source:HGNC Symbol;Acc:HGNC:4399]
		YAP1	Yes1 associated transcriptional regulator [Source:HGNC Symbol;Acc:HGNC:16262]	SRC	SRC proto-oncogene, non-receptor tyrosine kinase [Source:HGNC Symbol;Acc:HGNC:11283]
		CDKN1A	cyclin dependent kinase inhibitor 1A [Source:HGNC Symbol;Acc:HGNC:1784]	TUFM	Tu translation elongation factor, mitochondrial [Source:HGNC Symbol;Acc:HGNC:12420]
		CDH1	cadherin 1 [Source:HGNC Symbol;Acc:HGNC:1748]	CTNNB1	catenin beta 1 [Source:HGNC Symbol;Acc:HGNC:2514]
		SFN	stratifin [Source:HGNC Symbol;Acc:HGNC:10773]	EGFR	epidermal growth factor receptor [Source:HGNC Symbol;Acc:HGNC:3236]
		SMAD7	SMAD family member 7 [Source:HGNC Symbol;Acc:HGNC:6773]	EEF2	eukaryotic translation elongation factor 2 [Source:HGNC Symbol;Acc:HGNC:3214]
		APC	APC regulator of WNT signaling pathway [Source:HGNC Symbol;Acc:HGNC:583]	AKT1	AKT serine/threonine kinase 1 [Source:HGNC Symbol;Acc:HGNC:391]
		VHL	von Hippel-Lindau tumor suppressor [Source:HGNC Symbol;Acc:HGNC:12687]	SNRPE	small nuclear ribonucleoprotein polypeptide E [Source:HGNC Symbol;Acc:HGNC:11161]
		PARD3	par-3 family cell polarity regulator [Source:HGNC Symbol;Acc:HGNC:16051]	HSP90AA1	heat shock protein 90 alpha family class A member 1 [Source:HGNC Symbol;Acc:HGNC:5253]
		CTNNA1	catenin alpha 1 [Source:HGNC Symbol;Acc:HGNC:2509]	GRB2	growth factor receptor bound protein 2 [Source:HGNC Symbol;Acc:HGNC:4566]
		MTA1	metastasis associated 1 [Source:HGNC Symbol;Acc:HGNC:7410]	CALM3	calmodulin 3 [Source:HGNC Symbol;Acc:HGNC:1449]
		BAD	BCL2 associated agonist of cell death [Source:HGNC Symbol;Acc:HGNC:936]	BRCA1	BRCA1 DNA repair associated [Source:HGNC Symbol;Acc:HGNC:1100]
		EPAS1	endothelial PAS domain protein 1 [Source:HGNC Symbol;Acc:HGNC:3374]	MAPK1	mitogen-activated protein kinase 1 [Source:HGNC Symbol;Acc:HGNC:6871]
		CTNNB1	catenin beta 1 [Source:HGNC Symbol;Acc:HGNC:2514]	HSPA8	heat shock protein family A (Hsp70) member 8 [Source:HGNC Symbol;Acc:HGNC:5241]
		MDM2	MDM2 proto-oncogene [Source:HGNC Symbol;Acc:HGNC:6973]	SQSTM1	sequestosome 1 [Source:HGNC Symbol;Acc:HGNC:11280]
		HIF1A	hypoxia inducible factor 1 subunit alpha [Source:HGNC Symbol;Acc:HGNC:4910]	HTT	huntingtin [Source:HGNC Symbol;Acc:HGNC:4851]
		BSG	basigin (Ok blood group) [Source:HGNC Symbol;Acc:HGNC:1116]	STAT3	signal transducer and activator of transcription 3 [Source:HGNC Symbol;Acc:HGNC:11364]
		GSK3B	glycogen synthase kinase 3 beta [Source:HGNC Symbol;Acc:HGNC:4617]	COX5A	cytochrome c oxidase subunit 5A [Source:HGNC Symbol;Acc:HGNC:2267]
				MTOR	mechanistic target of rapamycin kinase [Source:HGNC Symbol;Acc:HGNC:3942]

### Sheet: Sheet2
SNAI1	snail family transcriptional repressor 1 [Source:HGNC Symbol;Acc:HGNC:11128]
CDH1	cadherin 1 [Source:HGNC Symbol;Acc:HGNC:1748]
VIM	vimentin [Source:HGNC Symbol;Acc:HGNC:12692]
CTNNB1	catenin beta 1 [Source:HGNC Symbol;Acc:HGNC:2514]
TP53	tumor protein p53 [Source:HGNC Symbol;Acc:HGNC:11998]
EP300	E1A binding protein p300 [Source:HGNC Symbol;Acc:HGNC:3373]
AKT1	AKT serine/threonine kinase 1 [Source:HGNC Symbol;Acc:HGNC:391]
TP53BP1	tumor protein p53 binding protein 1 [Source:HGNC Symbol;Acc:HGNC:11999]
BCL2	BCL2 apoptosis regulator [Source:HGNC Symbol;Acc:HGNC:990]
AKT2	AKT serine/threonine kinase 2 [Source:HGNC Symbol;Acc:HGNC:392]
AKT3	AKT serine/threonine kinase 3 [Source:HGNC Symbol;Acc:HGNC:393]
CASP3	caspase 3 [Source:HGNC Symbol;Acc:HGNC:1504]
YAP1	Yes1 associated transcriptional regulator [Source:HGNC Symbol;Acc:HGNC:16262]
CDKN1A	cyclin dependent kinase inhibitor 1A [Source:HGNC Symbol;Acc:HGNC:1784]
SFN	stratifin [Source:HGNC Symbol;Acc:HGNC:10773]
SMAD7	SMAD family member 7 [Source:HGNC Symbol;Acc:HGNC:6773]
APC	APC regulator of WNT signaling pathway [Source:HGNC Symbol;Acc:HGNC:583]
VHL	von Hippel-Lindau tumor suppressor [Source:HGNC Symbol;Acc:HGNC:12687]
PARD3	par-3 family cell polarity regulator [Source:HGNC Symbol;Acc:HGNC:16051]
CTNNA1	catenin alpha 1 [Source:HGNC Symbol;Acc:HGNC:2509]
MTA1	metastasis associated 1 [Source:HGNC Symbol;Acc:HGNC:7410]
BAD	BCL2 associated agonist of cell death [Source:HGNC Symbol;Acc:HGNC:936]
EPAS1	endothelial PAS domain protein 1 [Source:HGNC Symbol;Acc:HGNC:3374]
MDM2	MDM2 proto-oncogene [Source:HGNC Symbol;Acc:HGNC:6973]
HIF1A	hypoxia inducible factor 1 subunit alpha [Source:HGNC Symbol;Acc:HGNC:4910]
BSG	basigin (Ok blood group) [Source:HGNC Symbol;Acc:HGNC:1116]
GSK3B	glycogen synthase kinase 3 beta [Source:HGNC Symbol;Acc:HGNC:4617]
RPS27A	ribosomal protein S27a [Source:HGNC Symbol;Acc:HGNC:10417]
UBA52	ubiquitin A-52 residue ribosomal protein fusion product 1 [Source:HGNC Symbol;Acc:HGNC:12458]
UBC	ubiquitin C [Source:HGNC Symbol;Acc:HGNC:12468]
UBB	ubiquitin B [Source:HGNC Symbol;Acc:HGNC:12463]
HDAC1	histone deacetylase 1 [Source:HGNC Symbol;Acc:HGNC:4852]
RACK1	receptor for activated C kinase 1 [Source:HGNC Symbol;Acc:HGNC:4399]
SRC	SRC proto-oncogene, non-receptor tyrosine kinase [Source:HGNC Symbol;Acc:HGNC:11283]
TUFM	Tu translation elongation factor, mitochondrial [Source:HGNC Symbol;Acc:HGNC:12420]
EGFR	epidermal growth factor receptor [Source:HGNC Symbol;Acc:HGNC:3236]
EEF2	eukaryotic translation elongation factor 2 [Source:HGNC Symbol;Acc:HGNC:3214]
SNRPE	small nuclear ribonucleoprotein polypeptide E [Source:HGNC Symbol;Acc:HGNC:11161]
HSP90AA1	heat shock protein 90 alpha family class A member 1 [Source:HGNC Symbol;Acc:HGNC:5253]
GRB2	growth factor receptor bound protein 2 [Source:HGNC Symbol;Acc:HGNC:4566]
CALM3	calmodulin 3 [Source:HGNC Symbol;Acc:HGNC:1449]
BRCA1	BRCA1 DNA repair associated [Source:HGNC Symbol;Acc:HGNC:1100]
MAPK1	mitogen-activated protein kinase 1 [Source:HGNC Symbol;Acc:HGNC:6871]
HSPA8	heat shock protein family A (Hsp70) member 8 [Source:HGNC Symbol;Acc:HGNC:5241]
SQSTM1	sequestosome 1 [Source:HGNC Symbol;Acc:HGNC:11280]
HTT	huntingtin [Source:HGNC Symbol;Acc:HGNC:4851]
STAT3	signal transducer and activator of transcription 3 [Source:HGNC Symbol;Acc:HGNC:11364]
COX5A	cytochrome c oxidase subunit 5A [Source:HGNC Symbol;Acc:HGNC:2267]
MTOR	mechanistic target of rapamycin kinase [Source:HGNC Symbol;Acc:HGNC:3942]

### Sheet: Sheet3
Id	Label	Degree	Betweenness	Expression
5594	MAPK1	10	981	0
6774	STAT3	7	741	0
6714	SRC	6	449	0
3320	HSP90AA1	6	407	0
7316	UBC	4	237	0
3065	HDAC1	4	147	0
2475	MTOR	3	314	0
3312	HSPA8	3	146	0
999	CDH1	3	99	0
2033	EP300	2	98	0
207	AKT1	2	98	0
7311	UBA52	2	98	0
10413	YAP1	2	50	0
1499	CTNNB1	2	50	0
1938	EEF2	2	50	0
2034	EPAS1	2	50	0
27339	PRPF19	2	50	0
2932	GSK3B	2	50	0
51079	NDUFA13	2	50	0
572	BAD	2	50	0
836	CASP3	2	50	0
960	CD44	2	50	0
10000	AKT3	1	0	0
1026	CDKN1A	1	0	0
10399	RACK1	1	0	0
1495	CTNNA1	1	0	0
1956	EGFR	1	0	0
208	AKT2	1	0	0
2810	SFN	1	0	0
2885	GRB2	1	0	0
3064	HTT	1	0	0
3091	HIF1A	1	0	0
324	APC	1	0	0
4092	SMAD7	1	0	0
4193	MDM2	1	0	0
56288	PARD3	1	0	0
596	BCL2	1	0	0
6233	RPS27A	1	0	0
6615	SNAI1	1	0	0
6635	SNRPE	1	0	0
672	BRCA1	1	0	0
682	BSG	1	0	0
7157	TP53	1	0	0
7158	TP53BP1	1	0	0
7284	TUFM	1	0	0
7314	UBB	1	0	0
7428	VHL	1	0	0
7431	VIM	1	0	0
808	CALM3	1	0	0
8878	SQSTM1	1	0	0
9112	MTA1	1	0	0
9377	COX5A	1	0	0
