## Supplementary table 1 to 22 for "Hierarchical Machine Learning Uncovers Topological Signatures of Autophagy Regulation by Oral Bacteria in Oral Squamous Cell Carcinoma": Supplementary Table 6-Fusobacterium nucleatum-NetworkAnalyst.xlsx

### Sheet: Sheet1
Id	Label	Degree	Betweenness	Expression
7157	TP53	21	2457	0
5594	MAPK1	16	3460	0
6774	STAT3	9	1355	0
1499	CTNNB1	7	797	0
836	CASP3	4	1653	0
4318	MMP9	4	708	0
6233	RPS27A	4	365	0
1956	EGFR	3	275	0
2932	GSK3B	3	275	0
3320	HSP90AA1	3	275	0
3553	IL1B	3	275	0
596	BCL2	3	275	0
7316	UBC	3	185	0
999	CDH1	2	765	0
1495	CTNNA1	2	184	0
2033	EP300	2	184	0
4609	MYC	2	184	0
595	CCND1	2	184	0
672	BRCA1	2	184	0
1025	CDK9	2	93	0
1453	CSNK1D	2	93	0
1460	CSNK2B	2	93	0
1938	EEF2	2	93	0
2034	EPAS1	2	93	0
27436	EML4	2	93	0
3161	HMMR	2	93	0
4342	MOS	2	93	0
51079	NDUFA13	2	93	0
6198	RPS6KB1	2	93	0
6237	RRAS	2	93	0
6513	SLC2A1	2	93	0
7076	TIMP1	2	93	0
7077	TIMP2	2	93	0
81	ACTN4	2	93	0
8189	SYMPK	2	93	0
834	CASP1	2	93	0
1000	CDH2	1	0	0
10000	AKT3	1	0	0
10018	BCL2L11	1	0	0
1022	CDK7	1	0	0
1026	CDKN1A	1	0	0
1027	CDKN1B	1	0	0
10399	RACK1	1	0	0
10413	YAP1	1	0	0
114548	NLRP3	1	0	0
1457	CSNK2A1	1	0	0
1459	CSNK2A2	1	0	0
156	GRK2	1	0	0
1612	DAPK1	1	0	0
207	AKT1	1	0	0
208	AKT2	1	0	0
2475	MTOR	1	0	0
2547	XRCC6	1	0	0
2810	SFN	1	0	0
283106	CSNK2A3	1	0	0
2885	GRB2	1	0	0
29108	PYCARD	1	0	0
3064	HTT	1	0	0
3065	HDAC1	1	0	0
3091	HIF1A	1	0	0
3146	HMGB1	1	0	0
324	APC	1	0	0
3312	HSPA8	1	0	0
4092	SMAD7	1	0	0
4193	MDM2	1	0	0
4313	MMP2	1	0	0
4314	MMP3	1	0	0
4322	MMP13	1	0	0
5581	PRKCE	1	0	0
5591	PRKDC	1	0	0
56288	PARD3	1	0	0
572	BAD	1	0	0
6093	ROCK1	1	0	0
6098	ROS1	1	0	0
6124	RPL4	1	0	0
660	BMX	1	0	0
6615	SNAI1	1	0	0
6635	SNRPE	1	0	0
6714	SRC	1	0	0
682	BSG	1	0	0
7158	TP53BP1	1	0	0
7284	TUFM	1	0	0
7311	UBA52	1	0	0
7314	UBB	1	0	0
7428	VHL	1	0	0
7431	VIM	1	0	0
7528	YY1	1	0	0
7791	ZYX	1	0	0
808	CALM3	1	0	0
81610	FAM83D	1	0	0
8878	SQSTM1	1	0	0
9088	PKMYT1	1	0	0
9112	MTA1	1	0	0
9377	COX5A	1	0	0
9475	ROCK2	1	0	0
alt
Enter
RewriteExpand
Explain
