## Supplementary table 1 to 22 for "Hierarchical Machine Learning Uncovers Topological Signatures of Autophagy Regulation by Oral Bacteria in Oral Squamous Cell Carcinoma": Supplementary Table 7-Lactiplantibacillus plantarum.xlsx

### Sheet: Sheet1
Lactiplantibacillus plantarum		Disease		Autophagy
GRB2	growth factor receptor bound protein 2 [Source:HGNC Symbol;Acc:HGNC:4566]	TP53	tumor protein p53 [Source:HGNC Symbol;Acc:HGNC:11998]	RPS27A	ribosomal protein S27a [Source:HGNC Symbol;Acc:HGNC:10417]
MAPK14	mitogen-activated protein kinase 14 [Source:HGNC Symbol;Acc:HGNC:6876]	EP300	E1A binding protein p300 [Source:HGNC Symbol;Acc:HGNC:3373]	UBA52	ubiquitin A-52 residue ribosomal protein fusion product 1 [Source:HGNC Symbol;Acc:HGNC:12458]
FGFR4	fibroblast growth factor receptor 4 [Source:HGNC Symbol;Acc:HGNC:3691]	AKT1	AKT serine/threonine kinase 1 [Source:HGNC Symbol;Acc:HGNC:391]	TP53	tumor protein p53 [Source:HGNC Symbol;Acc:HGNC:11998]
ARAF	A-Raf proto-oncogene, serine/threonine kinase [Source:HGNC Symbol;Acc:HGNC:646]	TP53BP1	tumor protein p53 binding protein 1 [Source:HGNC Symbol;Acc:HGNC:11999]	UBC	ubiquitin C [Source:HGNC Symbol;Acc:HGNC:12468]
TAB2	TGF-beta activated kinase 1 (MAP3K7) binding protein 2 [Source:HGNC Symbol;Acc:HGNC:17075]	BCL2	BCL2 apoptosis regulator [Source:HGNC Symbol;Acc:HGNC:990]	UBB	ubiquitin B [Source:HGNC Symbol;Acc:HGNC:12463]
HRAS	HRas proto-oncogene, GTPase [Source:HGNC Symbol;Acc:HGNC:5173]	AKT2	AKT serine/threonine kinase 2 [Source:HGNC Symbol;Acc:HGNC:392]	EP300	E1A binding protein p300 [Source:HGNC Symbol;Acc:HGNC:3373]
FOS	Fos proto-oncogene, AP-1 transcription factor subunit [Source:HGNC Symbol;Acc:HGNC:3796]	AKT3	AKT serine/threonine kinase 3 [Source:HGNC Symbol;Acc:HGNC:393]	HDAC1	histone deacetylase 1 [Source:HGNC Symbol;Acc:HGNC:4852]
CACNA1D	calcium voltage-gated channel subunit alpha1 D [Source:HGNC Symbol;Acc:HGNC:1391]	CASP3	caspase 3 [Source:HGNC Symbol;Acc:HGNC:1504]	RACK1	receptor for activated C kinase 1 [Source:HGNC Symbol;Acc:HGNC:4399]
MAPK9	mitogen-activated protein kinase 9 [Source:HGNC Symbol;Acc:HGNC:6886]	YAP1	Yes1 associated transcriptional regulator [Source:HGNC Symbol;Acc:HGNC:16262]	SRC	SRC proto-oncogene, non-receptor tyrosine kinase [Source:HGNC Symbol;Acc:HGNC:11283]
PRKCB	protein kinase C beta [Source:HGNC Symbol;Acc:HGNC:9395]	CDKN1A	cyclin dependent kinase inhibitor 1A [Source:HGNC Symbol;Acc:HGNC:1784]	TUFM	Tu translation elongation factor, mitochondrial [Source:HGNC Symbol;Acc:HGNC:12420]
ERBB4	erb-b2 receptor tyrosine kinase 4 [Source:HGNC Symbol;Acc:HGNC:3432]	CDH1	cadherin 1 [Source:HGNC Symbol;Acc:HGNC:1748]	CTNNB1	catenin beta 1 [Source:HGNC Symbol;Acc:HGNC:2514]
MRAS	muscle RAS oncogene homolog [Source:HGNC Symbol;Acc:HGNC:7227]	SFN	stratifin [Source:HGNC Symbol;Acc:HGNC:10773]	EGFR	epidermal growth factor receptor [Source:HGNC Symbol;Acc:HGNC:3236]
INSR	insulin receptor [Source:HGNC Symbol;Acc:HGNC:6091]	SMAD7	SMAD family member 7 [Source:HGNC Symbol;Acc:HGNC:6773]	EEF2	eukaryotic translation elongation factor 2 [Source:HGNC Symbol;Acc:HGNC:3214]
MAP2K1	mitogen-activated protein kinase kinase 1 [Source:HGNC Symbol;Acc:HGNC:6840]	APC	APC regulator of WNT signaling pathway [Source:HGNC Symbol;Acc:HGNC:583]	AKT1	AKT serine/threonine kinase 1 [Source:HGNC Symbol;Acc:HGNC:391]
PRKACA	protein kinase cAMP-activated catalytic subunit alpha [Source:HGNC Symbol;Acc:HGNC:9380]	VHL	von Hippel-Lindau tumor suppressor [Source:HGNC Symbol;Acc:HGNC:12687]	SNRPE	small nuclear ribonucleoprotein polypeptide E [Source:HGNC Symbol;Acc:HGNC:11161]
PTEN	phosphatase and tensin homolog [Source:HGNC Symbol;Acc:HGNC:9588]	PARD3	par-3 family cell polarity regulator [Source:HGNC Symbol;Acc:HGNC:16051]	HSP90AA1	heat shock protein 90 alpha family class A member 1 [Source:HGNC Symbol;Acc:HGNC:5253]
		CTNNA1	catenin alpha 1 [Source:HGNC Symbol;Acc:HGNC:2509]	GRB2	growth factor receptor bound protein 2 [Source:HGNC Symbol;Acc:HGNC:4566]
		MTA1	metastasis associated 1 [Source:HGNC Symbol;Acc:HGNC:7410]	CALM3	calmodulin 3 [Source:HGNC Symbol;Acc:HGNC:1449]
		BAD	BCL2 associated agonist of cell death [Source:HGNC Symbol;Acc:HGNC:936]	BRCA1	BRCA1 DNA repair associated [Source:HGNC Symbol;Acc:HGNC:1100]
		EPAS1	endothelial PAS domain protein 1 [Source:HGNC Symbol;Acc:HGNC:3374]	MAPK1	mitogen-activated protein kinase 1 [Source:HGNC Symbol;Acc:HGNC:6871]
		CTNNB1	catenin beta 1 [Source:HGNC Symbol;Acc:HGNC:2514]	HSPA8	heat shock protein family A (Hsp70) member 8 [Source:HGNC Symbol;Acc:HGNC:5241]
		MDM2	MDM2 proto-oncogene [Source:HGNC Symbol;Acc:HGNC:6973]	SQSTM1	sequestosome 1 [Source:HGNC Symbol;Acc:HGNC:11280]
		HIF1A	hypoxia inducible factor 1 subunit alpha [Source:HGNC Symbol;Acc:HGNC:4910]	HTT	huntingtin [Source:HGNC Symbol;Acc:HGNC:4851]
		BSG	basigin (Ok blood group) [Source:HGNC Symbol;Acc:HGNC:1116]	STAT3	signal transducer and activator of transcription 3 [Source:HGNC Symbol;Acc:HGNC:11364]
		GSK3B	glycogen synthase kinase 3 beta [Source:HGNC Symbol;Acc:HGNC:4617]	COX5A	cytochrome c oxidase subunit 5A [Source:HGNC Symbol;Acc:HGNC:2267]
				MTOR	mechanistic target of rapamycin kinase [Source:HGNC Symbol;Acc:HGNC:3942]

### Sheet: Sheet2
GRB2	growth factor receptor bound protein 2 [Source:HGNC Symbol;Acc:HGNC:4566]
MAPK14	mitogen-activated protein kinase 14 [Source:HGNC Symbol;Acc:HGNC:6876]
FGFR4	fibroblast growth factor receptor 4 [Source:HGNC Symbol;Acc:HGNC:3691]
ARAF	A-Raf proto-oncogene, serine/threonine kinase [Source:HGNC Symbol;Acc:HGNC:646]
TAB2	TGF-beta activated kinase 1 (MAP3K7) binding protein 2 [Source:HGNC Symbol;Acc:HGNC:17075]
HRAS	HRas proto-oncogene, GTPase [Source:HGNC Symbol;Acc:HGNC:5173]
FOS	Fos proto-oncogene, AP-1 transcription factor subunit [Source:HGNC Symbol;Acc:HGNC:3796]
CACNA1D	calcium voltage-gated channel subunit alpha1 D [Source:HGNC Symbol;Acc:HGNC:1391]
MAPK9	mitogen-activated protein kinase 9 [Source:HGNC Symbol;Acc:HGNC:6886]
PRKCB	protein kinase C beta [Source:HGNC Symbol;Acc:HGNC:9395]
ERBB4	erb-b2 receptor tyrosine kinase 4 [Source:HGNC Symbol;Acc:HGNC:3432]
MRAS	muscle RAS oncogene homolog [Source:HGNC Symbol;Acc:HGNC:7227]
INSR	insulin receptor [Source:HGNC Symbol;Acc:HGNC:6091]
MAP2K1	mitogen-activated protein kinase kinase 1 [Source:HGNC Symbol;Acc:HGNC:6840]
PRKACA	protein kinase cAMP-activated catalytic subunit alpha [Source:HGNC Symbol;Acc:HGNC:9380]
PTEN	phosphatase and tensin homolog [Source:HGNC Symbol;Acc:HGNC:9588]
TP53	tumor protein p53 [Source:HGNC Symbol;Acc:HGNC:11998]
EP300	E1A binding protein p300 [Source:HGNC Symbol;Acc:HGNC:3373]
AKT1	AKT serine/threonine kinase 1 [Source:HGNC Symbol;Acc:HGNC:391]
TP53BP1	tumor protein p53 binding protein 1 [Source:HGNC Symbol;Acc:HGNC:11999]
BCL2	BCL2 apoptosis regulator [Source:HGNC Symbol;Acc:HGNC:990]
AKT2	AKT serine/threonine kinase 2 [Source:HGNC Symbol;Acc:HGNC:392]
AKT3	AKT serine/threonine kinase 3 [Source:HGNC Symbol;Acc:HGNC:393]
CASP3	caspase 3 [Source:HGNC Symbol;Acc:HGNC:1504]
YAP1	Yes1 associated transcriptional regulator [Source:HGNC Symbol;Acc:HGNC:16262]
CDKN1A	cyclin dependent kinase inhibitor 1A [Source:HGNC Symbol;Acc:HGNC:1784]
CDH1	cadherin 1 [Source:HGNC Symbol;Acc:HGNC:1748]
SFN	stratifin [Source:HGNC Symbol;Acc:HGNC:10773]
SMAD7	SMAD family member 7 [Source:HGNC Symbol;Acc:HGNC:6773]
APC	APC regulator of WNT signaling pathway [Source:HGNC Symbol;Acc:HGNC:583]
VHL	von Hippel-Lindau tumor suppressor [Source:HGNC Symbol;Acc:HGNC:12687]
PARD3	par-3 family cell polarity regulator [Source:HGNC Symbol;Acc:HGNC:16051]
CTNNA1	catenin alpha 1 [Source:HGNC Symbol;Acc:HGNC:2509]
MTA1	metastasis associated 1 [Source:HGNC Symbol;Acc:HGNC:7410]
BAD	BCL2 associated agonist of cell death [Source:HGNC Symbol;Acc:HGNC:936]
EPAS1	endothelial PAS domain protein 1 [Source:HGNC Symbol;Acc:HGNC:3374]
CTNNB1	catenin beta 1 [Source:HGNC Symbol;Acc:HGNC:2514]
MDM2	MDM2 proto-oncogene [Source:HGNC Symbol;Acc:HGNC:6973]
HIF1A	hypoxia inducible factor 1 subunit alpha [Source:HGNC Symbol;Acc:HGNC:4910]
BSG	basigin (Ok blood group) [Source:HGNC Symbol;Acc:HGNC:1116]
GSK3B	glycogen synthase kinase 3 beta [Source:HGNC Symbol;Acc:HGNC:4617]
RPS27A	ribosomal protein S27a [Source:HGNC Symbol;Acc:HGNC:10417]
UBA52	ubiquitin A-52 residue ribosomal protein fusion product 1 [Source:HGNC Symbol;Acc:HGNC:12458]
UBC	ubiquitin C [Source:HGNC Symbol;Acc:HGNC:12468]
UBB	ubiquitin B [Source:HGNC Symbol;Acc:HGNC:12463]
HDAC1	histone deacetylase 1 [Source:HGNC Symbol;Acc:HGNC:4852]
RACK1	receptor for activated C kinase 1 [Source:HGNC Symbol;Acc:HGNC:4399]
SRC	SRC proto-oncogene, non-receptor tyrosine kinase [Source:HGNC Symbol;Acc:HGNC:11283]
TUFM	Tu translation elongation factor, mitochondrial [Source:HGNC Symbol;Acc:HGNC:12420]
EGFR	epidermal growth factor receptor [Source:HGNC Symbol;Acc:HGNC:3236]
EEF2	eukaryotic translation elongation factor 2 [Source:HGNC Symbol;Acc:HGNC:3214]
SNRPE	small nuclear ribonucleoprotein polypeptide E [Source:HGNC Symbol;Acc:HGNC:11161]
HSP90AA1	heat shock protein 90 alpha family class A member 1 [Source:HGNC Symbol;Acc:HGNC:5253]
CALM3	calmodulin 3 [Source:HGNC Symbol;Acc:HGNC:1449]
BRCA1	BRCA1 DNA repair associated [Source:HGNC Symbol;Acc:HGNC:1100]
MAPK1	mitogen-activated protein kinase 1 [Source:HGNC Symbol;Acc:HGNC:6871]
HSPA8	heat shock protein family A (Hsp70) member 8 [Source:HGNC Symbol;Acc:HGNC:5241]
SQSTM1	sequestosome 1 [Source:HGNC Symbol;Acc:HGNC:11280]
HTT	huntingtin [Source:HGNC Symbol;Acc:HGNC:4851]
STAT3	signal transducer and activator of transcription 3 [Source:HGNC Symbol;Acc:HGNC:11364]
COX5A	cytochrome c oxidase subunit 5A [Source:HGNC Symbol;Acc:HGNC:2267]
MTOR	mechanistic target of rapamycin kinase [Source:HGNC Symbol;Acc:HGNC:3942]
