## Supplementary table 1 to 22 for "Hierarchical Machine Learning Uncovers Topological Signatures of Autophagy Regulation by Oral Bacteria in Oral Squamous Cell Carcinoma": Supplementary Table 8-Lactiplantibacillus plantarum-NetworkAnalyst.xlsx

### Sheet: Sheet1
Id	Label	Degree	Betweenness	Expression
5594	MAPK1	16	1667	0
3320	HSP90AA1	5	891	0
836	CASP3	5	360	0
2932	GSK3B	5	304	0
7311	UBA52	5	246	0
2353	FOS	4	797	0
5566	PRKACA	4	568	0
1956	EGFR	4	415	0
2033	EP300	4	303	0
10399	RACK1	3	409	0
3312	HSPA8	3	301	0
2885	GRB2	3	125	0
999	CDH1	3	125	0
3064	HTT	2	124	0
1938	EEF2	2	63	0
2034	EPAS1	2	63	0
2066	ERBB4	2	63	0
23118	TAB2	2	63	0
27339	PRPF19	2	63	0
3065	HDAC1	2	63	0
3688	ITGB1	2	63	0
369	ARAF	2	63	0
572	BAD	2	63	0
7385	UQCRC2	2	63	0
808	CALM3	2	63	0
10000	AKT3	1	0	0
1026	CDKN1A	1	0	0
10413	YAP1	1	0	0
1432	MAPK14	1	0	0
1495	CTNNA1	1	0	0
1499	CTNNB1	1	0	0
207	AKT1	1	0	0
208	AKT2	1	0	0
2264	FGFR4	1	0	0
22808	MRAS	1	0	0
2475	MTOR	1	0	0
2810	SFN	1	0	0
3091	HIF1A	1	0	0
324	APC	1	0	0
3265	HRAS	1	0	0
3643	INSR	1	0	0
4092	SMAD7	1	0	0
4193	MDM2	1	0	0
5579	PRKCB	1	0	0
5601	MAPK9	1	0	0
5604	MAP2K1	1	0	0
56288	PARD3	1	0	0
5728	PTEN	1	0	0
596	BCL2	1	0	0
6233	RPS27A	1	0	0
6635	SNRPE	1	0	0
6714	SRC	1	0	0
672	BRCA1	1	0	0
6774	STAT3	1	0	0
682	BSG	1	0	0
7157	TP53	1	0	0
7158	TP53BP1	1	0	0
7284	TUFM	1	0	0
7314	UBB	1	0	0
7316	UBC	1	0	0
7428	VHL	1	0	0
776	CACNA1D	1	0	0
8878	SQSTM1	1	0	0
9112	MTA1	1	0	0
9377	COX5A	1	0	0
