## Supplementary table 1 to 22 for "Hierarchical Machine Learning Uncovers Topological Signatures of Autophagy Regulation by Oral Bacteria in Oral Squamous Cell Carcinoma": Supplementary Table 10-Lactobacillus-networkanalyst.xlsx

### Sheet: Sheet1
Id	Label	Degree	Betweenness	Expression
5594	MAPK1	11	1329	0
6774	STAT3	7	869	0
6714	SRC	6	517	0
3320	HSP90AA1	6	516	0
7316	UBC	5	324	0
3939	LDHA	4	273	0
2475	MTOR	3	407	0
3312	HSPA8	3	167	0
2932	GSK3B	3	113	0
3065	HDAC1	3	113	0
3091	HIF1A	2	312	0
10413	YAP1	2	165	0
2033	EP300	2	112	0
208	AKT2	2	112	0
4092	SMAD7	2	112	0
6233	RPS27A	2	112	0
1499	CTNNB1	2	57	0
1938	EEF2	2	57	0
2034	EPAS1	2	57	0
27339	PRPF19	2	57	0
2806	GOT2	2	57	0
4090	SMAD5	2	57	0
51079	NDUFA13	2	57	0
572	BAD	2	57	0
7086	TKT	2	57	0
960	CD44	2	57	0
10000	AKT3	1	0	0
1026	CDKN1A	1	0	0
10399	RACK1	1	0	0
1495	CTNNA1	1	0	0
160287	LDHAL6A	1	0	0
1956	EGFR	1	0	0
207	AKT1	1	0	0
2353	FOS	1	0	0
2810	SFN	1	0	0
2885	GRB2	1	0	0
3064	HTT	1	0	0
324	APC	1	0	0
3948	LDHC	1	0	0
4193	MDM2	1	0	0
56288	PARD3	1	0	0
596	BCL2	1	0	0
650	BMP2	1	0	0
6635	SNRPE	1	0	0
672	BRCA1	1	0	0
682	BSG	1	0	0
7157	TP53	1	0	0
7158	TP53BP1	1	0	0
7284	TUFM	1	0	0
7311	UBA52	1	0	0
7314	UBB	1	0	0
7428	VHL	1	0	0
808	CALM3	1	0	0
836	CASP3	1	0	0
8878	SQSTM1	1	0	0
9112	MTA1	1	0	0
92483	LDHAL6B	1	0	0
9377	COX5A	1	0	0
999	CDH1	1	0	0
