## Supplementary table 1 to 22 for "Hierarchical Machine Learning Uncovers Topological Signatures of Autophagy Regulation by Oral Bacteria in Oral Squamous Cell Carcinoma": Supplementary Table 14-Porphyromonas gingivalis-final network analyst.xlsx

### Sheet: Sheet1
Id	Label	Degree	Betweenness	Expression
6774	STAT3	15	1203	0
5594	MAPK1	13	2010	0
3320	HSP90AA1	5	1045	0
836	CASP3	5	639	0
1499	CTNNB1	5	339	0
10399	RACK1	4	641	0
207	AKT1	4	521	0
672	BRCA1	4	273	0
3040	HBA2	3	206	0
3312	HSPA8	3	206	0
7311	UBA52	3	139	0
6233	RPS27A	2	268	0
2335	FN1	2	138	0
3091	HIF1A	2	138	0
1938	EEF2	2	70	0
27339	PRPF19	2	70	0
2932	GSK3B	2	70	0
3043	HBB	2	70	0
3065	HDAC1	2	70	0
31	ACACA	2	70	0
4092	SMAD7	2	70	0
51079	NDUFA13	2	70	0
5295	PIK3R1	2	70	0
572	BAD	2	70	0
5970	RELA	2	70	0
6513	SLC2A1	2	70	0
7124	TNF	2	70	0
7428	VHL	2	70	0
10000	AKT3	1	0	0
1017	CDK2	1	0	0
1026	CDKN1A	1	0	0
10413	YAP1	1	0	0
1387	CREBBP	1	0	0
1495	CTNNA1	1	0	0
1950	EGF	1	0	0
1956	EGFR	1	0	0
2033	EP300	1	0	0
2034	EPAS1	1	0	0
208	AKT2	1	0	0
2353	FOS	1	0	0
2475	MTOR	1	0	0
2810	SFN	1	0	0
2885	GRB2	1	0	0
3048	HBG2	1	0	0
3050	HBZ	1	0	0
3064	HTT	1	0	0
324	APC	1	0	0
3265	HRAS	1	0	0
3569	IL6	1	0	0
3576	CXCL8	1	0	0
3717	JAK2	1	0	0
4193	MDM2	1	0	0
4609	MYC	1	0	0
4790	NFKB1	1	0	0
55902	ACSS2	1	0	0
56288	PARD3	1	0	0
596	BCL2	1	0	0
598	BCL2L1	1	0	0
6635	SNRPE	1	0	0
6714	SRC	1	0	0
682	BSG	1	0	0
7040	TGFB1	1	0	0
7157	TP53	1	0	0
7158	TP53BP1	1	0	0
7284	TUFM	1	0	0
7314	UBB	1	0	0
7316	UBC	1	0	0
808	CALM3	1	0	0
8878	SQSTM1	1	0	0
9112	MTA1	1	0	0
9377	COX5A	1	0	0
999	CDH1	1	0	0
