## Supplementary table 1 to 22 for "Hierarchical Machine Learning Uncovers Topological Signatures of Autophagy Regulation by Oral Bacteria in Oral Squamous Cell Carcinoma": Supplementary Table 16-Prevotella intermedia-NetworkAnalyst-FINAL .xlsx

### Sheet: Sheet1
Id	Label	Degree	Betweenness	Expression
5594	MAPK1	11	1512	0
6774	STAT3	10	877	0
836	CASP3	6	1188	0
4193	MDM2	6	524	0
1499	CTNNB1	6	470	0
3320	HSP90AA1	4	467	0
2932	GSK3B	3	185	0
3312	HSPA8	3	185	0
6714	SRC	3	185	0
7316	UBC	3	185	0
51079	NDUFA13	2	183	0
79792	GSDMD	2	183	0
10399	RACK1	2	124	0
2033	EP300	2	124	0
3553	IL1B	2	124	0
9377	COX5A	2	124	0
1808	DPYSL2	2	63	0
1938	EEF2	2	63	0
2034	EPAS1	2	63	0
27339	PRPF19	2	63	0
2810	SFN	2	63	0
3065	HDAC1	2	63	0
3554	IL1R1	2	63	0
3594	IL12RB1	2	63	0
4191	MDH2	2	63	0
6548	SLC9A1	2	63	0
7158	TP53BP1	2	63	0
960	CD44	2	63	0
10000	AKT3	1	0	0
1026	CDKN1A	1	0	0
10413	YAP1	1	0	0
1495	CTNNA1	1	0	0
1956	EGFR	1	0	0
207	AKT1	1	0	0
208	AKT2	1	0	0
2242	FES	1	0	0
2475	MTOR	1	0	0
2885	GRB2	1	0	0
3064	HTT	1	0	0
3091	HIF1A	1	0	0
324	APC	1	0	0
3552	IL1A	1	0	0
3569	IL6	1	0	0
3605	IL17A	1	0	0
4092	SMAD7	1	0	0
50	ACO2	1	0	0
51561	IL23A	1	0	0
56288	PARD3	1	0	0
572	BAD	1	0	0
596	BCL2	1	0	0
6233	RPS27A	1	0	0
6635	SNRPE	1	0	0
672	BRCA1	1	0	0
682	BSG	1	0	0
7124	TNF	1	0	0
7157	TP53	1	0	0
7284	TUFM	1	0	0
7311	UBA52	1	0	0
7314	UBB	1	0	0
7428	VHL	1	0	0
760	CA2	1	0	0
808	CALM3	1	0	0
8878	SQSTM1	1	0	0
9112	MTA1	1	0	0
999	CDH1	1	0	0
