## Supplementary table 1 to 22 for "Hierarchical Machine Learning Uncovers Topological Signatures of Autophagy Regulation by Oral Bacteria in Oral Squamous Cell Carcinoma": Supplementary Table 18-Streptococcus anginosus-NETWORK ANALYST.xlsx

### Sheet: Sheet1
Id	Label	Degree	Betweenness	Expression
5594	MAPK1	10	957	0
6774	STAT3	7	688	0
3320	HSP90AA1	6	398	0
6714	SRC	6	398	0
7316	UBC	5	276	0
1499	CTNNB1	4	144	0
2475	MTOR	3	343	0
207	AKT1	3	143	0
3312	HSPA8	3	143	0
2033	EP300	2	96	0
7311	UBA52	2	96	0
1938	EEF2	2	49	0
2034	EPAS1	2	49	0
27339	PRPF19	2	49	0
2932	GSK3B	2	49	0
3065	HDAC1	2	49	0
51079	NDUFA13	2	49	0
572	BAD	2	49	0
7157	TP53	2	49	0
960	CD44	2	49	0
10000	AKT3	1	0	0
1026	CDKN1A	1	0	0
10399	RACK1	1	0	0
10413	YAP1	1	0	0
1495	CTNNA1	1	0	0
1956	EGFR	1	0	0
208	AKT2	1	0	0
2810	SFN	1	0	0
2885	GRB2	1	0	0
3064	HTT	1	0	0
3091	HIF1A	1	0	0
324	APC	1	0	0
4092	SMAD7	1	0	0
4193	MDM2	1	0	0
56288	PARD3	1	0	0
5743	PTGS2	1	0	0
596	BCL2	1	0	0
6233	RPS27A	1	0	0
6635	SNRPE	1	0	0
672	BRCA1	1	0	0
682	BSG	1	0	0
7158	TP53BP1	1	0	0
7284	TUFM	1	0	0
7314	UBB	1	0	0
7428	VHL	1	0	0
808	CALM3	1	0	0
836	CASP3	1	0	0
8878	SQSTM1	1	0	0
9112	MTA1	1	0	0
9377	COX5A	1	0	0
999	CDH1	1	0	0
