## Supplementary table 1 to 22 for "Hierarchical Machine Learning Uncovers Topological Signatures of Autophagy Regulation by Oral Bacteria in Oral Squamous Cell Carcinoma": Supplementary Table 22-Streptococcus mitis-FINAL NETWORKANALYST.xlsx

### Sheet: Sheet1
Id	Label	Degree	Betweenness	Expression
5594	MAPK1	13	2155	0
6774	STAT3	12	3254	0
4792	NFKBIA	6	1544	0
1499	CTNNB1	6	686	0
836	CASP3	5	1131	0
1956	EGFR	5	603	0
5599	MAPK8	4	977	0
7316	UBC	4	761	0
6233	RPS27A	4	521	0
2335	FN1	4	353	0
4790	NFKB1	3	1539	0
3312	HSPA8	3	266	0
10327	AKR1A1	3	179	0
3040	HBA2	3	179	0
2950	GSTP1	2	664	0
1545	CYP1B1	2	588	0
3294	HSD17B2	2	510	0
1577	CYP3A5	2	430	0
1579	CYP4A11	2	348	0
7158	TP53BP1	2	348	0
2932	GSK3B	2	264	0
501	ALDH7A1	2	264	0
51079	NDUFA13	2	264	0
672	BRCA1	2	264	0
56288	PARD3	2	178	0
7157	TP53	2	178	0
8878	SQSTM1	2	178	0
9377	COX5A	2	178	0
9577	BABAM2	2	178	0
1938	EEF2	2	90	0
27339	PRPF19	2	90	0
3065	HDAC1	2	90	0
3320	HSP90AA1	2	90	0
351	APP	2	90	0
4191	MDH2	2	90	0
4286	MITF	2	90	0
5581	PRKCE	2	90	0
6472	SHMT2	2	90	0
6513	SLC2A1	2	90	0
6647	SOD1	2	90	0
7428	VHL	2	90	0
83700	JAM3	2	90	0
999	CDH1	2	90	0
10000	AKT3	1	0	0
1017	CDK2	1	0	0
1026	CDKN1A	1	0	0
10399	RACK1	1	0	0
10413	YAP1	1	0	0
1495	CTNNA1	1	0	0
1950	EGF	1	0	0
2033	EP300	1	0	0
2034	EPAS1	1	0	0
207	AKT1	1	0	0
208	AKT2	1	0	0
213	ALB	1	0	0
217	ALDH2	1	0	0
224	ALDH3A2	1	0	0
2353	FOS	1	0	0
2475	MTOR	1	0	0
2810	SFN	1	0	0
2885	GRB2	1	0	0
3043	HBB	1	0	0
3048	HBG2	1	0	0
3064	HTT	1	0	0
3091	HIF1A	1	0	0
324	APC	1	0	0
356	FASLG	1	0	0
3569	IL6	1	0	0
3684	ITGAM	1	0	0
3725	JUN	1	0	0
4092	SMAD7	1	0	0
4193	MDM2	1	0	0
43	ACHE	1	0	0
4318	MMP9	1	0	0
50	ACO2	1	0	0
5468	PPARG	1	0	0
572	BAD	1	0	0
5770	PTPN1	1	0	0
596	BCL2	1	0	0
598	BCL2L1	1	0	0
6470	SHMT1	1	0	0
6635	SNRPE	1	0	0
6714	SRC	1	0	0
682	BSG	1	0	0
7284	TUFM	1	0	0
7306	TYRP1	1	0	0
7311	UBA52	1	0	0
7314	UBB	1	0	0
808	CALM3	1	0	0
847	CAT	1	0	0
8989	TRPA1	1	0	0
9112	MTA1	1	0	0
